# The Parasite Intraerythrocytic Cycle and Human Circadian Cycle are Coupled During Malaria Infection

**DOI:** 10.1101/2022.08.02.499203

**Authors:** Francis C. Motta, Kevin McGoff, Robert C. Moseley, Chun-Yi Cho, Christina M. Kelliher, Lauren M. Smith, Michael S. Ortiz, Adam R. Leman, Sophia A. Campione, Nicolas Devos, Suwanna Chaorattanakawee, Nichaphat Uthaimongkol, Worachet Kuntawunginn, Chadin Thongpiam, Chatchadaporn Thamnurak, Montri Arsanok, Mariusz Wojnarski, Pattaraporn Vanchayangkul, Nonlawat Boonyalai, Philip L. Smith, Michele Spring, Krisada Jongsakul, Ilin Chuang, John Harer, Steven B. Haase

## Abstract

During infections with malaria parasites *P. vivax*, patients exhibit rhythmic fevers every 48 hours. These fever cycles correspond with the time parasites take to traverse the Intraerythrocytic Cycle (IEC) and may be guided by a parasite-intrinsic clock. Different species of *Plasmodia* have cycle times that are multiples of 24 hours, suggesting they may be coordinated with the host circadian clock. We utilized an *ex vivo* culture of whole blood from patients infected with *P. vivax* to examine the dynamics of the host circadian transcriptome and the parasite IEC transcriptome. Transcriptome dynamics revealed that the phases of the host circadian cycle and the parasite IEC were correlated across multiple patients, suggesting that the cycles are coupled. In mouse model systems, host-parasite cycle coupling appears to provide a selective advantage for the parasite. Thus, understanding how host and parasite cycles are coupled in humans could enable anti-malarial therapies that disrupt this coupling.
