## Supplementary material for "The Parasite Intraerythrocytic Cycle and Human Circadian Cycle are Coupled During Malaria Infection": Table S1

### Sheet: Sheet1
Table S1. Primer and probe sequences for the detection of Plasmodium spp., P. falciparum, P. vivax, P. knowlesi, P. malariae, P. ovale and Human RNaseP using multiplex real-time PCR.
Target	Primer/Probes	Sequence (5’ to 3’)	Ascension No.	Reference
Plasmodium (18S rRNA)	Forward	GCTCTTTCTTGATTTCTTGGATG	KJ170108	Kamau et al., 2013
	Reverse	AGCAGGTTAAGATCTCGTTCG
	Probe	CY5-ATGGCCGTTTTTAGTTCGTG-BHQ1
P. falciparum (18S rRNA)	Forward	ATTGCTTTTGAGAGGTTTTGTTACTTT	M19173.1	Kamau et al., 2013
	Reverse	GCTGTAGTATTCAAACACAATGAACTCAA
	Probe	FAM-CATAACAGACGGGTAGTCAT-BHQ1
P. vivax (18S rRNA)	Forward	GCAACGCTTCTAGCTTAATCCAC	AY579418(1)	Kamau et al., 2013
	Reverse	CAAGCCGAAGCAAAGAAAGTCC
	Probe	HEX-ACTTTGTGCGCATTTTGCTA-BHQ1
P. knowlesi (Strain H chrom.13 plasmepsin)	Forward	TAACATGGTAATCATACATAAGG	XM002260879.1(2)	Reller et al., 2013
	Reverse	TAAGGAAATGCCAACTCTTG
	Probe	FAM-TCAGCCAACAACACTTACAG-BHQ1
P. malariae (Plasmepsin 4)	Forward	CCAACAATACATACACATTAGAACC	AF001210	Reller et al., 2013
	Reverse	GTAGGATATAAAGCATACACAAAGTG
	Probe	Yakima yellow-ATCTAGTAATGGCTCC-BHQ1
P. ovale (Plasmepsin 4)	Forward	TATCCTCGGAGCACCATTTATGAG	AF001209	Reller et al., 2013
	Reverse	ACGGCAAAACCGACCCTCTC
	Probe	CY5-ACTTCTCCGTTTTCG-BHQ3
RNaseP	Forward	TGTTTGCAGATTTGGACCTGC	NM001104546.1	Kamau et al., 2013
	Reverse	AATAGCCAAGGTGAGCGGCT
	Probe	ROX-TGCGCGGACTTGTGGA-BHQ1
Kamau, E., Alemayehu, S., Feghali, K.C., Saunders, D., and Ockenhouse, C.F. (2013). Multiplex qPCR for Detection and Absolute Quantification of Malaria. PLOS ONE 8, e71539.
Reller, M.E., Chen, W.H., Dalton, J., Lichay, M.A., and Dumler, J.S. (2013). Multiplex 5' Nuclease Quantitative Real-Time PCR for Clinical Diagnosis of Malaria and Species-Level Identification and Epidemiologic Evaluation of Malaria-Causing Parasites, Including Plasmodium knowlesi. Journal of clinical microbiology 51, 2931-2938.
