## Supplementary material for "The Parasite Intraerythrocytic Cycle and Human Circadian Cycle are Coupled During Malaria Infection": Table S2

### Sheet: Sheet1
Table S2. Ensemble Id's of 44 duplicate genes from the pseudoautosomal region contained in the GENCODE comprehensive gene annotation gene transfer format file, gencode.v36.primary_assembly.annotation.gtf
Ensemble Id
ENSG00000002586.20_PAR_Y
ENSG00000124334.17_PAR_Y
ENSG00000169084.15_PAR_Y
ENSG00000169100.14_PAR_Y
ENSG00000182162.11_PAR_Y
ENSG00000182484.15_PAR_Y
ENSG00000185291.12_PAR_Y
ENSG00000196433.13_PAR_Y
ENSG00000198223.17_PAR_Y
ENSG00000214717.12_PAR_Y
ENSG00000223484.7_PAR_Y
ENSG00000223571.6_PAR_Y
ENSG00000225661.7_PAR_Y
ENSG00000227159.8_PAR_Y
ENSG00000228572.7_PAR_Y
ENSG00000230542.6_PAR_Y
ENSG00000234958.6_PAR_Y
ENSG00000236871.7_PAR_Y
ENSG00000237531.6_PAR_Y
ENSG00000265658.6_PAR_Y
ENSG00000275287.5_PAR_Y
ENSG00000280767.3_PAR_Y
ENSG00000124333.16_PAR_Y
ENSG00000167393.18_PAR_Y
ENSG00000169093.16_PAR_Y
ENSG00000178605.13_PAR_Y
ENSG00000182378.14_PAR_Y
ENSG00000185203.12_PAR_Y
ENSG00000185960.14_PAR_Y
ENSG00000197976.12_PAR_Y
ENSG00000205755.12_PAR_Y
ENSG00000223274.6_PAR_Y
ENSG00000223511.7_PAR_Y
ENSG00000223773.7_PAR_Y
ENSG00000226179.6_PAR_Y
ENSG00000228410.6_PAR_Y
ENSG00000229232.6_PAR_Y
ENSG00000234622.6_PAR_Y
ENSG00000236017.8_PAR_Y
ENSG00000237040.6_PAR_Y
ENSG00000237801.6_PAR_Y
ENSG00000270726.6_PAR_Y
ENSG00000277120.5_PAR_Y
ENSG00000281849.3_PAR_Y
