## Supplementary material for "The Parasite Intraerythrocytic Cycle and Human Circadian Cycle are Coupled During Malaria Infection": Table S3

### Sheet: Sheet1
# Study participant metadata associated with Motta et al, "Host and Parasite Gene Expression Dynamics During Plasmodium Vivax Blood-Stage Infection in Humans."
						Coarse IEC Staging									Refined Early Trophozoite Staging
						Microscopist 1			Microscopist 2			Microscopist 3			Microscopist 1			Microscopist 2			Microscopist 3			% Parasitemia			Gametocytes
Subject ID	Age	Sex	Study Part(s)	Screened Date	Time of Blood Collection For Screening Slide and CBC	% Early Trophozoites	% Late Trophozoites	% Schizonts	% Early Trophozoites	% Late Trophozoites	% Schizonts	% Early Trophozoites	% Late Trophozoites	% Schizonts	% Beginning	% Middle	% End	% Beginning	% Middle	% End	% Beginning	% Middle	% End	Microscopist 1	Microscopist 2	Microscopist 3	Microscopist 1	Microscopist 2	Microscopist 3	WBC	RBC	HCT%	Time of Vital Sign	Body Temperature (C)	Time of Blood Collection for Enrollment	Participant Administered Medication	Usual Wake Time	Usual Sleep Time	Has Sleeping Time Changed in Last 4 Days?	If Yes, How Has Sleep Changed?	Fever Start Date	Fever Start Time	Fever Number days
BIO-02-002	49	M	A (high) & B	2016-09-19	16:42:00	94	6	0	92	8	0	NA	NA	NA	80	20	0	88	12	0	90	10	0	0.62	0.88	NA	1/5000RBC	1/5000RBC	NA	7200	4770000	32	18:17:00	37.4	19:00:00	No information	02:00:00	20:00:00	Yes	early 1 hr went to bed	2016-09-12	AM	7
BIO-02-005	31	M	A (medium)	2016-09-28	18:30:00	NA	NA	NA	NA	NA	NA	NA	NA	NA	NA	NA	NA	NA	NA	NA	NA	NA	NA	0.09	0.09	NA	0	1/200WBC	NA	6500	6550000	42.8	18:55:00	38	18:50:00	No information	06:00:00	19:00:00	Yes	lately 2 hrs woke up	2016-09-22	15:00:00	6
BIO-02-006	22	M	A (low)	2016-09-30	17:00:00	NA	NA	NA	NA	NA	NA	NA	NA	NA	NA	NA	NA	NA	NA	NA	NA	NA	NA	0.06	0.06	NA	1/200WBC	3/200WBC	NA	8740	6300000	35.4	17:40:00	38.4	17:50:00	No information	08:00:00	22:00:00	Yes	early 1 hr woke up	2016-09-27	13:00:00	4
BIO-02-007	21	M	A (low)	2016-10-01	08:26:00	NA	NA	NA	NA	NA	NA	NA	NA	NA	NA	NA	NA	NA	NA	NA	NA	NA	NA	0.06	0.06	NA	5/200WBC	6/200WBC	NA	7000	5310000	40	10:40:00	39.2	10:50:00	Paracetamol, drug for sore throat	06:00:00	20:00:00	Yes	early 1 hr woke up and went to bed	2016-09-17	20:00:00	15
BIO-02-008	58	M	A (medium) & B	2016-10-03	10:40:00	84.16	13.58	2.26	80.75	18.83	0.42	NA	NA	NA	90	10	0	90	8	2	80	0	20	0.13	0.14	NA	3/200WBC	2/200WBC	NA	6380	5450000	40.4	10:30:00	39.9	12:00:00	Paracetamol, at 6:00	04:00:00	20:00:00	NO		2016-10-01	09:00:00	3
BIO-02-009	51	M	A (medium) & B	2016-10-04	10:59:00	64.77	32.64	2.59	88.68	10.85	0.47	98.72	1.28	0	0	10	90	2	35	63	0	40	60	0.112	0.124	0.137	0	2/200WBC	1/200WBC	5700	4890000	44.4	11:05:00	37	11:51:00	No	05:00:00	20:00:00	NO		2016-10-03	13:00:00	2
BIO-02-010	32	M	A (high) & B	2016-10-07	13:47:00	98.05	1.95	0	99.3	0.7	0	NA	NA	NA	60	40	0	98	2	0	100	0	0	0.217	0.241	NA	1/200WBC	3/200WBC	NA	8240	4850000	39.9	13:55:00	38.4	14:37:00	Paracetamol at 11:00	07:00:00	20:00:00	NO		2016-10-05	12:00pm	2
BIO-02-011	46	M	B	2016-10-10	13:49:00	95	2	3	98	0	2	NA	NA	NA	30	70	0	95	5	0	100	0	0	0.88	0.8	NA	1/5000RBC	2/5000RBC	NA	4070	5490000	38.9	14:05:00	39.4	15:00:00	No information	4-5 AM	20:00:00	NO		2016-10-08	13:00:00	2
BIO-02-013	47	M	B	2016-10-17	10:07:00	93.43	5.86	0.71	97.82	1.94	0.24	NA	NA	NA	70	20	10	93	7	0	90	0	10	0.324	0.314	NA	7/200WBC	23/200 WBC	NA	7580	4980000	41.4	10:10:00	39	11:15:00	Paracetamol 500 mg 2tabs 3 times per day, Last dose: 8:00 today	03:00:00	21:00:00	Yes	Lately 3 hrs wake up	2016-10-13	00:00:00	5
BIO-02-015	49	M	A (medium)	2016-10-27	15:12:00	NA	NA	NA	NA	NA	NA	NA	NA	NA	NA	NA	NA	NA	NA	NA	NA	NA	NA	0.09	0.092	NA	13/200WBC	18/200WBC	NA	9400	5380000	41	15:22:00	38.9	16:04:00	Took Paracetamol at home around 09:00	10PM, 8AM, 2PM	6AM, 12MD, 6PM	Yes	Feels sleepy all times but could not sleep well since 25 Oct 2016 evening.	2016-10-25	14:00:00	2
BIO-02-016	46	M	B	2016-10-31	16:06:00	97.1	2.9	0	98.17	1.83	0	NA	NA	NA	50	50	0	85	15	0	90	10	0	0.27	0.245	NA	0	0	NA	10100	4510000	43.4	16:10:00	37.6	16:49:00	Took paracetamol at home, latest dose was around today noon.	4-5 AM	22:00:00	NO		2016-10-31	12 MD	1
BIO-02-017	23	M	A (medium) & B	2016-11-04	11:27:00	93.3	1.55	5.15	95.69	0	4.31	NA	NA	NA	90	10	0	88	12	0	90	0	10	0.125	0.135	NA	6/200WBC	4/200WBC	NA	8100	6250000	44.7	12:09:00	39.4	12:29:00	Took paracetamol at home, latest dose was around 10:00 today.	01:00:00	6-7 PM	NO		2016-11-03	13:00:00	2
BIO-02-018	45	M	A (medium) & B	2016-11-09	12:57:00	98.81	0	1.19	98.43	1.57	0	NA	NA	NA	90	10	0	93	7	0	90	10	0	0.155	0.156	NA	2/200Wbc	15/200Wbc	NA	6000	4900000	44.2	13:19:00	40.1	13:42:00	Took Paracetamol and antihistamine at home on 6 Nov 16 and paracetamol 2 tabs 2 times on 8 nov 16 and this morning at 9 AM took paracetamol and anti-histamine	5-6 AM	9-10 PM	Yes	Go to bed early aound 6 PM yesterday, late wake up this morning 8 AM	2016-11-08	20:00:00	2
BIO-02-019	39	F	B	2016-11-10	15:15:00	93.3	6.7	0	96.88	3.12	0	NA	NA	NA	50	40	10	91	9	0	90	10	0	0.106	0.123	NA	3/200Wbc	5/200Wbc	NA	5700	5210000	39.1	15:20:00	37.8	15:45:00	Took Paracetamol at home for 3 days, since 8 Nov 16. This morning at 11 AM took paracetamol 1 tab befor came to MC	08:00:00	21:00:00	Yes	wake up early around 6 AM and go to bed early around 7 PM	2016-11-10	06:00:00	1
